# Hypoxia and epithelial to mesenchymal transition pathways are enriched in bladder tumor epithelium adjacent to tertiary lymphoid structures

**DOI:** 10.64898/2026.08.10.743535

**Authors:** Kartik Sachdeva, Priyanka Yolmo, Abdulhameed Abdulhamed, Gwenaëlle Conseil, Sadaf Rahimi, David M. Berman, Kathrin Tyryshkin, Roger Li, D. Robert Siemens, Madhuri Koti

## Abstract

Formation of tertiary lymphoid structures (TLS) within the bladder microenvironment because of chronic mucosal inflammation has been associated with variable clinical outcomes. While the immune cell composition and functional states of TLS have been characterized in both non-invasive and muscle-invasive bladder tumors, the TLS-adjacent tumor epithelial compartments remain poorly characterized. Evaluation of a 16-gene TLS signature in treatment-naïve tumor bulk RNA sequencing profiles from 283 non-muscle invasive bladder tumors, from patients treated with Bacillus Calmette-Guérin (BCG) immunotherapy, and 348 muscle-invasive bladder tumors from patients treated with immune checkpoint inhibitor therapy revealed overlapping enrichment of immune exhaustion pathways. High TLS gene expression scores correlated with upregulation of immune exhaustion, hypoxia, and epithelial-to-mesenchymal transition (EMT) pathways in tumors from both cohorts. Spatial whole transcriptomic analysis of tumor sections with high TLS density, revealed enrichment of genes associated with EMT, angiogenesis, extracellular matrix remodeling, and B cell receptor signaling pathways in tumor epithelial regions adjacent to TLS, whereas those distant from TLS exhibited enrichment of IFN-γ, TNF-α/NF-κB, p53, and metabolic pathways. Multiplex immunofluorescence further identified co-localization of exhausted immune cell populations within the core and periphery of peri-tumoral TLS. These findings indicate that a pro-tumorigenic microenvironment associated with disease progression in bladder cancer exists within peri-tumoral TLS and potentially a factor underlying contrasting therapeutic associations potentially driven by live microbial versus targeted immunomodulatory therapy in NMIBC and MIBC.
