## Supplementary material for "Hypoxia and epithelial to mesenchymal transition pathways are enriched in bladder tumor epithelium adjacent to tertiary lymphoid structures": Supplementary Table1.xlsx

### Sheet: Gene list for TLS score
Genelist
JCHAIN
IL7R
CD79A
FCRL5
MZB1
SSR4
XBP1
CD52
APOE
PTGDS
PIM2
DERL3
CXCL12
LUM
C1QA
C7

### Sheet: Clinical information
Table1: CLINICAL INFORMATION
Sl. No.	Age at index TURBT	Sex	GeoMx	IF	Tumor stage and grade
1	80	M	Y	Y	T1 HG + Tis
2	74	M	Y	Y	Ta HG
3	76	M	Y	Y	T3 + HG
4	74	F	Y	Y	T1 HG + Tis
5	69	M	Y	Y	T1 HG + Tis
6	75	M	Y	Y	TaHG + Tis
7	89	F	Y	Y	T1HG
8	93	M	Y	Y	T1HG
9	71	M	N	Y	T1HG
10	76	M	N	Y	T1 HG + Tis
11	78	M	Y	N	TaHG
12	70	M	Y	N	T1HG

### Sheet: mIF Antibodies
Table 2:Antibodies used in multiplex immunofluorescence staining of bladder tumor sections
PANEL 1
Primary Antibody	Cat#	Clone #	Block	Dilution	Fluorophore	Fluorophore dilution
CD20	CM004	L26	Sniper 10	1/300 DVG	620	1/200
CD79a	13333S	D1X5C	Sniper 10	1/250 DVG	480	1/200
CD27	ab131254	EPR8569	Terminator 12	1/1000 DVG	540	1/300
CD163	CM353	10D6	Sniper 10	1/150 RR	520	1/500
PD-1	315M-94	NAT105	Terminator 12	1/100 RBR	690	1/100
CD11c	ab52632	EP1347Y	Sniper 10	1/500 DVG	650	1/300
CD21	CM142	2G9	Background Punisher 10	1/100 VGY	570	1/100
PanCK	CM162	AE1/AE3+5D3	Sniper 10	1/100 DVG	TSA-DIG	1/100
PANEL 2
Primary Antibody	Cat#	Clone #	Block	Dilution	Fluorophore	Fluorophore dilution
CD8	108M-94	C8/144B	Sniper 10	1/600 DVG	570	1/300
CD3	CM110	PS1	Sniper 10	1/100 RR	690	1/100
FoxP3	ab20034	236A/E7	Sniper 10	1/100 DVG	540	1/300
CD103	ab129202	EPR4166(2)	Sniper 10	1/2000 DVG	620	1/600
PD-1	315M-94	NAT105	Terminator 12	1/100 RBR	650	1/300
CD4	ab133616	EPR6855	Sniper 5	1/500 DVG	480	1/100
PD-L1	ab228462	SP142	Sniper 10	1/100 DVG	520	1/300
PanCK	CM162	AE1/AE3+5D3	Sniper 10	1/100 DVG	TSA-DIG	1/100
